# Uniform bacterial genetic diversity along the gut

**DOI:** 10.1101/2025.01.28.635365

**Authors:** Michael Wasney, Leah Briscoe, Richard Wolff, Hans Ghezzi, Carolina Tropini, Nandita Garud

**Author notes:** These authors contributed equally to this work (Michael Wasney, Leah Briscoe).

## Abstract

Environmental gradients throughout the digestive tract shape spatial variation in the composition and abundance of bacterial species along the gut. However, much less is known about how genetic diversity *within* bacterial species is distributed along the gut. Understanding this distribution is important because bacterial genetic variants confer traits that influence both microbiome function and host physiology, including local inflammation and nutrient metabolism. Thus, to understand how the microbiome functions at a mechanistic level, it is essential to understand how genetic diversity is organized along the gut. In this study, we profiled genetic diversity of approximately 30 common gut commensal bacteria in five regions along the gut lumen in germ-free mice colonized with the same healthy human stool sample.

Although species composition varied considerably along the gut, genetic diversity within species was substantially more uniform. Driving this uniformity were similar strain frequencies along the gut, implying that multiple, genetically divergent strains of the same species can coexist within a host without spatially segregating. Additionally, the approximately 60 unique evolutionary adaptations arising within mice tended to sweep throughout the gut, showing little gut region specificity. We then analyzed metagenomic samples collected along the guts of conventional mice and healthy humans and found similar dynamics with their natural microbiomes, suggesting that uniform bacterial genetic diversity may be common to multiple host species. Together, our findings demonstrate that uniform spatial distribution of genetic diversity along the gastrointestinal tract is a robust feature of mammalian gut ecosystems.
