## Supplementary Table 1 for "Uniform bacterial genetic diversity along the gut"

### Sheet: Humanized Mice
Subject	Tissue	Paired-end reads per sample
Mouse 1 (cage 1)	Duodenum	34126263
	Jejunum	34729946
	Ileum	45325529
	Cecum	33057592
	Colon	32374899
Mouse 2 (cage 1)	Duodenum	30911961
	Jejunum	34871836
	Ileum	34789365
	Cecum	32920833
	Colon	29564608
Mouse 3 (cage 1)	Duodenum	36008731
	Jejunum	44174370
	Ileum	31686124
	Cecum	32002846
	Colon	30546791
Mouse 4 (cage 2)	Duodenum	23398036
	Jejunum	30787783
	Ileum	33305802
	Cecum	29389586
	Colon	32240930
Mouse 5 (cage 2)	Duodenum	33612764
	Jejunum	33446740
	Ileum	39828361
	Cecum	31864259
	Colon	30393912
Mouse 6 (cage 3)	Duodenum	23235658
	Jejunum	31781992
	Ileum	51606729
	Cecum	34283821
	Colon	33540305
Mouse 7 (cage 3)	Duodenum	66099259
	Jejunum	63707835
	Ileum	63179583
	Cecum	62318310
	Colon	68214936
Mouse 8 (cage 3)	Duodenum	64230906
	Jejunum	107687261
	Ileum	130428298
	Cecum	109849940
	Colon	136145957
Inoculum		119268305
Median of all mouse samples		33612764

### Sheet: Conventional Mice
Subject	Tissue	Paired-end reads per sample
Mouse 1 (cage 1)	Duodenum	54282370
	Jejunum	45804503
	Ileum	43913435
	Cecum	43836870
	Colon	45329345
Mouse 2 (cage 1)	Duodenum	46562550
	Jejunum	41117312
	Ileum	43041518
	Cecum	44594491
	Colon	42425546
Mouse 3 (cage 1)	Duodenum	47766424
	Jejunum	44460972
	Ileum	45996783
	Cecum	74670843
	Colon	45863583
Mouse 4 (cage 2)	Duodenum	44726613
	Jejunum	56423942
	Ileum	42877618
	Cecum	43026245
	Colon	42190820
Mouse 5 (cage 2)	Duodenum	53026303
	Jejunum	40719601
	Ileum	39335834
	Cecum	39845951
	Colon	49824614
Mouse 6 (cage 2)	Duodenum	40387589
	Jejunum	57358961
	Ileum	63569822
	Cecum	41124762
	Colon	41705060
Mouse 7 (cage 3)	Duodenum	53381673
	Jejunum	70813202
	Ileum	52149656
	Cecum	49093725
	Colon	50279136
Mouse 8 (cage 3)	Duodenum	57263802
	Jejunum	42889058
	Ileum	46042735
	Cecum	54725840
	Colon	45175186
Mouse 9 (cage 3)	Duodenum	62205026
	Jejunum	44781861
	Ileum	39815315
	Cecum	55318745
	Colon	40915656
Median of all mouse samples		45329345
