## Supplementary Table 2 for "Uniform bacterial genetic diversity along the gut"

### Sheet: AllSig86Summary_Maaslin
feature	metadata	value	name	coef	null_hypothesis	stderr	pval_individual	qval_individual	pval_joint	qval_joint	error	model	N	N_not_zero	Family_Summary
ARGININE-SYN4-PWY: L-ornithine biosynthesis II	coarse_position	Lower gut	coarse_positionLower gut	3.02386	-0.0499949	0.281912	9.31702906006254e-11	9.22948994434576e-08	9.31702906006254e-11	7.29560476236269e-08	NA	abundance	36	35	Bacteroidaceae,Enterobacteriaceae,Tannerellaceae
PWY-6147: 6-hydroxymethyl-dihydropterin diphosphate biosynthesis I	coarse_position	Lower gut	coarse_positionLower gut	2.40978	-0.0499949	0.230998	1.37479989240503e-10	9.22948994434576e-08	1.37479989240503e-10	7.29560476236269e-08	NA	abundance	36	36	Bacteroidaceae,Enterobacteriaceae,Enterococcaceae,Lachnospiraceae,Prevotellaceae,Rikenellaceae,Streptococcaceae,Tannerellaceae
PWY-5505: L-glutamate and L-glutamine biosynthesis	coarse_position	Lower gut	coarse_positionLower gut	2.63906	-0.0499949	0.276179	1.2585987158275e-09	6.33704453419146e-07	1.2585987158275e-09	5.00922288899345e-07	NA	abundance	36	34	NA
PWY-6902: chitin degradation II (Vibrio)	coarse_position	Lower gut	coarse_positionLower gut	2.54193	-0.0499949	0.302846	9.77318263613604e-09	3.28053163819633e-06	9.77318263613604e-09	2.59315112612143e-06	NA	abundance	36	36	Bacteroidaceae,Lachnospiraceae,Streptococcaceae
PWY-7688: dTDP-&alpha;-D-ravidosamine and dTDP-4-acetyl-&alpha;-D-ravidosamine biosynthesis	coarse_position	Lower gut	coarse_positionLower gut	3.44473	-0.0499949	0.411734	2.18505979679861e-08	6.28672918678915e-06	2.18505979679861e-08	4.96945028071913e-06	NA	abundance	36	34	Bacteroidaceae,Lachnospiraceae
PWY-6906: chitin derivatives degradation	coarse_position	Lower gut	coarse_positionLower gut	2.52215	-0.0499949	0.329832	5.05691243422548e-08	1.01846216425301e-05	5.05691243422548e-08	8.05060459528696e-06	NA	abundance	36	31	Lachnospiraceae
PWY-6478: GDP-D-glycero-&alpha;-D-manno-heptose biosynthesis	coarse_position	Lower gut	coarse_positionLower gut	3.77402	-0.0499949	0.31737	7.55174608267309e-08	1.38265605550033e-05	7.55174608267309e-08	1.09294361487414e-05	NA	abundance	36	23	Bacteroidaceae
PWY-7323: superpathway of GDP-mannose-derived O-antigen building blocks biosynthesis	coarse_position	Lower gut	coarse_positionLower gut	1.98385	-0.0499949	0.264293	8.74325230933514e-08	1.46740917925008e-05	8.74325230933514e-08	1.15993813970513e-05	NA	abundance	36	35	Enterobacteriaceae,Lachnospiraceae
PWY-5154: L-arginine biosynthesis III (via N-acetyl-L-citrulline)	coarse_position	Lower gut	coarse_positionLower gut	2.3817	-0.0499949	0.319457	1.27938826873888e-07	1.98206767172315e-05	1.27938826873888e-07	1.56675855679407e-05	NA	abundance	36	35	Clostridiaceae,Enterobacteriaceae,Eubacteriaceae,Lachnospiraceae,Oscillospiraceae,Rikenellaceae
BIOTIN-BIOSYNTHESIS-PWY: biotin biosynthesis I	coarse_position	Lower gut	coarse_positionLower gut	1.72874	-0.0499949	0.233808	1.6854018145021e-07	2.26293283627148e-05	1.6854018145021e-07	1.78877312579156e-05	NA	abundance	36	34	Bacteroidaceae,Enterobacteriaceae
PWY1ZNC-1: assimilatory sulfate reduction IV	coarse_position	Lower gut	coarse_positionLower gut	1.70754	-0.0499949	0.230968	1.62877117575754e-07	2.26293283627148e-05	1.62877117575754e-07	1.78877312579156e-05	NA	abundance	36	34	Enterobacteriaceae,Eubacteriaceae
PWY-6519: 8-amino-7-oxononanoate biosynthesis I	coarse_position	Lower gut	coarse_positionLower gut	1.80154	-0.0499949	0.248616	2.17554532300464e-07	2.7384676753321e-05	2.17554532300464e-07	2.16466759638962e-05	NA	abundance	36	34	Bacteroidaceae,Enterobacteriaceae
PWY-5188: tetrapyrrole biosynthesis I (from glutamate)	coarse_position	Lower gut	coarse_positionLower gut	-0.841773	-0.0499949	0.0891541	7.85342858802806e-07	9.3040030448756e-05	7.85342858802806e-07	7.35450488949451e-05	NA	abundance	36	36	Akkermansiaceae,Christensenellaceae,Clostridiaceae,Coprobacillaceae,Desulfovibrionaceae,Enterobacteriaceae,Firmicutes,Lachnospiraceae,Oscillospiraceae,Peptostreptococcaceae,Sutterellaceae
PWY-5130: 2-oxobutanoate degradation I	coarse_position	Lower gut	coarse_positionLower gut	1.53243	-0.0499949	0.234668	9.74610724984629e-07	0.000109048	9.74610724984629e-07	8.61989041208628e-05	NA	abundance	36	36	Oscillospiraceae,Rikenellaceae
PWY-7316: dTDP-N-acetylviosamine biosynthesis	coarse_position	Lower gut	coarse_positionLower gut	2.38848	-0.0499949	0.364228	1.1636723699273e-06	0.000123349	1.1636723699273e-06	9.75034954170663e-05	NA	abundance	36	33	Bacteroidaceae,Enterobacteriaceae,Lachnospiraceae
PWY-5367: petroselinate biosynthesis	coarse_position	Lower gut	coarse_positionLower gut	-2.14185	-0.0499949	0.309063	1.48060838884373e-06	0.000141997	1.48060838884373e-06	0.000112244	NA	abundance	36	32	Enterobacteriaceae,Enterococcaceae,Lachnospiraceae
PWY-1269: CMP-3-deoxy-D-manno-octulosonate biosynthesis	coarse_position	Lower gut	coarse_positionLower gut	2.23772	-0.0499949	0.367359	2.7607230697226e-06	0.000234029	2.7607230697226e-06	0.000184992	NA	abundance	36	33	Bacteroidaceae,Enterobacteriaceae,Lachnospiraceae,Rikenellaceae
GLUCUROCAT-PWY: superpathway of &beta;-D-glucuronosides degradation	coarse_position	Lower gut	coarse_positionLower gut	0.946382	-0.0499949	0.1467	4.50638532968315e-06	0.000349072	4.50638532968315e-06	0.000275929	NA	abundance	36	35	Bacteroidaceae,Enterobacteriaceae,Lachnospiraceae,Oscillospiraceae
PWY-6749: CMP-legionaminate biosynthesis I	coarse_position	Lower gut	coarse_positionLower gut	2.79983	-0.0499949	0.494385	6.70549623283946e-06	0.000482317	6.70549623283946e-06	0.000381255	NA	abundance	36	34	Enterobacteriaceae,Lachnospiraceae
PWY-7184: pyrimidine deoxyribonucleotides de novo biosynthesis I	coarse_position	Lower gut	coarse_positionLower gut	-2.45051	-0.0499949	0.424027	7.06314753327223e-06	0.000490523	7.06314753327223e-06	0.000387742	NA	abundance	36	36	Enterobacteriaceae,Lactobacillaceae
PWY-7210: pyrimidine deoxyribonucleotides biosynthesis from CTP	coarse_position	Lower gut	coarse_positionLower gut	-2.41434	-0.0499949	0.419338	7.51132420951627e-06	0.00050426	7.51132420951627e-06	0.000398601	NA	abundance	36	36	Lactobacillaceae
PWY-5989: stearate biosynthesis II (bacteria and plants)	coarse_position	Lower gut	coarse_positionLower gut	1.32589	-0.0499949	0.237263	8.94342273676804e-06	0.000581034	8.94342273676804e-06	0.000459288	NA	abundance	36	36	Bacteroidaceae,Bifidobacteriaceae,Enterobacteriaceae,Enterococcaceae,Rikenellaceae
PWY-5981: CDP-diacylglycerol biosynthesis III	coarse_position	Lower gut	coarse_positionLower gut	-1.13079	-0.0499949	0.175356	1.0962516056678e-05	0.000689953	1.0962516056678e-05	0.000545385	NA	abundance	36	36	Enterobacteriaceae,Enterococcaceae,Lactobacillaceae,Streptococcaceae
SULFATE-CYS-PWY: superpathway of sulfate assimilation and cysteine biosynthesis	coarse_position	Lower gut	coarse_positionLower gut	1.25596	-0.0499949	0.226104	1.15129344294527e-05	0.000702638	1.15129344294527e-05	0.000555412	NA	abundance	36	35	Enterobacteriaceae
PWY-5345: superpathway of L-methionine biosynthesis (by sulfhydrylation)	coarse_position	Lower gut	coarse_positionLower gut	1.16824	-0.0499949	0.212967	1.51379016599049e-05	0.000823993	1.51379016599049e-05	0.000651339	NA	abundance	36	35	NA
PWY0-862: (5Z)-dodecenoate biosynthesis I	coarse_position	Lower gut	coarse_positionLower gut	1.30014	-0.0499949	0.243003	1.62850557036433e-05	0.000863108	1.62850557036433e-05	0.000682258	NA	abundance	36	36	Bacteroidaceae,Bifidobacteriaceae,Enterobacteriaceae,Enterococcaceae,Rikenellaceae
PWY-6282: palmitoleate biosynthesis I (from (5Z)-dodec-5-enoate)	coarse_position	Lower gut	coarse_positionLower gut	1.29647	-0.0499949	0.243013	1.69850758038456e-05	0.000877127	1.69850758038456e-05	0.00069334	NA	abundance	36	36	Bacteroidaceae,Bifidobacteriaceae,Enterobacteriaceae,Enterococcaceae,Rikenellaceae
PWY-7664: oleate biosynthesis IV (anaerobic)	coarse_position	Lower gut	coarse_positionLower gut	1.25914	-0.0499949	0.236737	1.81485664628124e-05	0.00091378	1.81485664628124e-05	0.000722313	NA	abundance	36	36	Bacteroidaceae,Bifidobacteriaceae,Enterobacteriaceae,Enterococcaceae,Rikenellaceae
FASYN-ELONG-PWY: fatty acid elongation -- saturated	coarse_position	Lower gut	coarse_positionLower gut	1.22163	-0.0499949	0.230926	1.95784891902933e-05	0.000938835	1.95784891902933e-05	0.000742118	NA	abundance	36	36	Bacteroidaceae,Bifidobacteriaceae,Enterobacteriaceae,Enterococcaceae,Rikenellaceae
PWY-241: C4 photosynthetic carbon assimilation cycle, NADP-ME type	coarse_position	Lower gut	coarse_positionLower gut	-1.44817	-0.0499949	0.256478	1.93064750079069e-05	0.000938835	1.93064750079069e-05	0.000742118	NA	abundance	36	36	NA
FUC-RHAMCAT-PWY: superpathway of fucose and rhamnose degradation	coarse_position	Lower gut	coarse_positionLower gut	2.26671	-0.0499949	0.420426	2.11427228420558e-05	0.000990266	2.11427228420558e-05	0.000782772	NA	abundance	36	28	Enterobacteriaceae
PWY0-1241: ADP-L-glycero-&beta;-D-manno-heptose biosynthesis	coarse_position	Lower gut	coarse_positionLower gut	-0.938653	-0.0499949	0.14163	2.24289742517206e-05	0.00102664	4.48574454445553e-05	0.00134742	NA	abundance	36	35	Acetobacteraceae,Akkermansiaceae,Enterobacteriaceae
SO4ASSIM-PWY: assimilatory sulfate reduction I	coarse_position	Lower gut	coarse_positionLower gut	1.4561	-0.0499949	0.281728	2.46231281046274e-05	0.00107806	2.46231281046274e-05	0.000871112	NA	abundance	36	35	Enterobacteriaceae
PWY-6284: superpathway of unsaturated fatty acids biosynthesis (E. coli)	coarse_position	Lower gut	coarse_positionLower gut	-1.67804	-0.0499949	0.297597	2.7357319972423e-05	0.00117229	2.7357319972423e-05	0.000946801	NA	abundance	36	32	Enterobacteriaceae,Enterococcaceae
PWY0-781: aspartate superpathway	coarse_position	Lower gut	coarse_positionLower gut	-2.00877	-0.0499949	0.352522	2.86452173558899e-05	0.00120191	2.86452173558899e-05	0.000970281	NA	abundance	36	28	Enterobacteriaceae
P4-PWY: superpathway of L-lysine, L-threonine and L-methionine biosynthesis I	coarse_position	Lower gut	coarse_positionLower gut	-2.01394	-0.0499949	0.354395	2.97608790921967e-05	0.00122323	2.97608790921967e-05	0.000987069	NA	abundance	36	28	Enterobacteriaceae
DTDPRHAMSYN-PWY: dTDP-&beta;-L-rhamnose biosynthesis	coarse_position	Lower gut	coarse_positionLower gut	0.633894	-0.0499949	0.112054	3.10326856044372e-05	0.00125	3.10326856044372e-05	0.00100825	NA	abundance	36	36	Acetobacteraceae,Akkermansiaceae,Azospirillaceae,Bacteroidaceae,Barnesiellaceae,Bifidobacteriaceae,Christensenellaceae,Clostridiaceae,Clostridiales,Coprobacillaceae,Coriobacteriaceae,Desulfovibrionaceae,Enterobacteriaceae,Enterococcaceae,Erysipelotrichaceae,Eubacteriaceae,Firmicutes,Lachnospiraceae,Odoribacteraceae,Oscillospiraceae,Prevotellaceae,Rikenellaceae,Streptococcaceae,Sutterellaceae,Tann…
PWY-7242: D-fructuronate degradation	coarse_position	Lower gut	coarse_positionLower gut	0.883689	-0.0499949	0.162377	3.38014802919657e-05	0.00130916	3.38014802919657e-05	0.00105514	NA	abundance	36	35	Bacteroidaceae,Clostridiaceae,Clostridiales,Enterobacteriaceae,Enterococcaceae,Lachnospiraceae,Oscillospiraceae,Streptococcaceae
P108-PWY: pyruvate fermentation to propanoate I	coarse_position	Lower gut	coarse_positionLower gut	-2.00236	-0.0499949	0.364694	4.0148338696809e-05	0.00151964	4.0148338696809e-05	0.00122916	NA	abundance	36	28	NA
PWY-6143: CMP-pseudaminate biosynthesis	coarse_position	Lower gut	coarse_positionLower gut	2.31079	-0.0499949	0.391982	4.07451771761656e-05	0.00151964	8.14886941828681e-05	0.00219881	NA	abundance	36	22	NA
PWY-6545: pyrimidine deoxyribonucleotides de novo biosynthesis III	coarse_position	Lower gut	coarse_positionLower gut	-2.18423	-0.0499949	0.437912	5.41871984606461e-05	0.0019488	5.41871984606461e-05	0.00159752	NA	abundance	36	36	NA
P42-PWY: incomplete reductive TCA cycle	coarse_position	Lower gut	coarse_positionLower gut	-1.56964	-0.0499949	0.309391	7.52304323654948e-05	0.00236741	0.000150455	0.00352242	NA	abundance	36	34	NA
PWY-5667: CDP-diacylglycerol biosynthesis I	coarse_position	Lower gut	coarse_positionLower gut	0.411647	-0.0499949	0.0550673	7.14950798590279e-05	0.00236741	7.14950798590279e-05	0.00199685	NA	abundance	36	36	Bacteroidaceae,Barnesiellaceae,Clostridiaceae,Clostridiales,Coprobacillaceae,Enterobacteriaceae,Enterococcaceae,Erysipelotrichaceae,Eubacteriaceae,Firmicutes,Lachnospiraceae,Oscillospiraceae,Peptostreptococcaceae,Rikenellaceae,Streptococcaceae,Tannerellaceae
PWY0-1319: CDP-diacylglycerol biosynthesis II	coarse_position	Lower gut	coarse_positionLower gut	0.411647	-0.0499949	0.0550673	7.1355086246221e-05	0.00236741	7.1355086246221e-05	0.00199685	NA	abundance	36	36	Bacteroidaceae,Barnesiellaceae,Clostridiaceae,Clostridiales,Coprobacillaceae,Enterobacteriaceae,Enterococcaceae,Erysipelotrichaceae,Eubacteriaceae,Firmicutes,Lachnospiraceae,Oscillospiraceae,Peptostreptococcaceae,Rikenellaceae,Streptococcaceae,Tannerellaceae
PWY-7198: pyrimidine deoxyribonucleotides de novo biosynthesis IV	coarse_position	Lower gut	coarse_positionLower gut	-0.865972	-0.0499949	0.157941	9.52181769296497e-05	0.00286223	9.52181769296497e-05	0.00244496	NA	abundance	36	36	Lactobacillaceae
PWY-7400: L-arginine biosynthesis IV (archaebacteria)	coarse_position	Lower gut	coarse_positionLower gut	0.910894	-0.0499949	0.187126	9.42941777947237e-05	0.00286223	0.000188579	0.0041697	NA	abundance	36	35	Clostridiaceae,Enterobacteriaceae,Eubacteriaceae,Lachnospiraceae,Oscillospiraceae
UDPNAGSYN-PWY: UDP-N-acetyl-D-glucosamine biosynthesis I	coarse_position	Lower gut	coarse_positionLower gut	-0.804958	-0.0499949	0.142244	9.94530115113849e-05	0.00294556	9.94530115113849e-05	0.00251316	NA	abundance	36	36	Bifidobacteriaceae,Butyricicoccaceae,Christensenellaceae,Clostridiaceae,Coprobacillaceae,Coriobacteriaceae,Desulfovibrionaceae,Eggerthellaceae,Enterobacteriaceae,Enterococcaceae,Erysipelotrichaceae,Eubacteriaceae,Firmicutes,Lachnospiraceae,Lactobacillaceae,Oscillospiraceae,Peptostreptococcaceae,Streptococcaceae,Sutterellaceae
P125-PWY: superpathway of (R,R)-butanediol biosynthesis	coarse_position	Lower gut	coarse_positionLower gut	-2.51985	-0.0499949	0.510818	0.000133304	0.00378133	0.000266591	0.00519315	NA	abundance	36	24	Lactobacillaceae,Streptococcaceae
PWY-6305: superpathway of putrescine biosynthesis	coarse_position	Lower gut	coarse_positionLower gut	1.3338	-0.0499949	0.310991	0.000203529	0.00532348	0.000203529	0.00432025	NA	abundance	36	36	Clostridiaceae,Enterobacteriaceae
PWY-7388: octanoyl-[acyl-carrier protein] biosynthesis (mitochondria, yeast)	coarse_position	Lower gut	coarse_positionLower gut	-1.66866	-0.0499949	0.339549	0.000207484	0.00535735	0.000414925	0.00768094	NA	abundance	36	25	Bifidobacteriaceae,Enterobacteriaceae
NAGLIPASYN-PWY: lipid IVA biosynthesis (E. coli)	coarse_position	Lower gut	coarse_positionLower gut	1.55139	-0.0499949	0.366771	0.000234046	0.00561154	0.000234046	0.00471648	NA	abundance	36	36	Bacteroidaceae,Enterobacteriaceae,Sutterellaceae
PWY-4041: &gamma;-glutamyl cycle	coarse_position	Lower gut	coarse_positionLower gut	-1.07222	-0.0499949	0.223104	0.00023404	0.00561154	0.000468025	0.0083406	NA	abundance	36	35	Bifidobacteriaceae,Clostridiaceae,Enterobacteriaceae,Enterococcaceae,Streptococcaceae
PWY-5994: palmitate biosynthesis (type I fatty acid synthase)	coarse_position	Lower gut	coarse_positionLower gut	2.23244	-0.0499949	0.474815	0.000225125	0.00561154	0.000450198	0.00823811	NA	abundance	36	21	NA
PWY-8073: lipid IVA biosynthesis (P. putida)	coarse_position	Lower gut	coarse_positionLower gut	1.55139	-0.0499949	0.366771	0.000231336	0.00561154	0.000231336	0.00471648	NA	abundance	36	36	Bacteroidaceae,Enterobacteriaceae,Sutterellaceae
PWY66-430: myristate biosynthesis (mitochondria)	coarse_position	Lower gut	coarse_positionLower gut	-1.63437	-0.0499949	0.336794	0.000239709	0.00567969	0.00047936	0.00838617	NA	abundance	36	25	Bifidobacteriaceae,Enterobacteriaceae
GLUDEG-I-PWY: GABA shunt	coarse_position	Lower gut	coarse_positionLower gut	1.69129	-0.0499949	0.40117	0.000297605	0.00673458	0.000595122	0.0101875	NA	abundance	36	33	Enterobacteriaceae
GALACT-GLUCUROCAT-PWY: superpathway of hexuronide and hexuronate degradation	coarse_position	Lower gut	coarse_positionLower gut	0.947901	-0.0499949	0.224472	0.000321359	0.00711228	0.000642615	0.0108457	NA	abundance	36	34	Enterobacteriaceae
PWY-922: mevalonate pathway I (eukaryotes and bacteria)	coarse_position	Lower gut	coarse_positionLower gut	-1.75668	-0.0499949	0.361735	0.000442972	0.00969723	0.000885747	0.0142435	NA	abundance	36	21	Enterococcaceae
PYRIDNUCSYN-PWY: NAD de novo biosynthesis I (from aspartate)	coarse_position	Lower gut	coarse_positionLower gut	0.40891	-0.0499949	0.0776501	0.000470461	0.0101025	0.000470461	0.0083406	NA	abundance	36	36	Bacteroidaceae,Bifidobacteriaceae,Clostridiaceae,Enterobacteriaceae,Erysipelotrichaceae,Eubacteriaceae,Lachnospiraceae,Oscillospiraceae,Rikenellaceae,Tannerellaceae
MET-SAM-PWY: superpathway of S-adenosyl-L-methionine biosynthesis	coarse_position	Lower gut	coarse_positionLower gut	-2.03946	-0.0499949	0.472156	0.000484669	0.010275	0.000969102	0.0154281	NA	abundance	36	29	Enterobacteriaceae
GLYCOLYSIS: glycolysis I (from glucose 6-phosphate)	coarse_position	Lower gut	coarse_positionLower gut	-0.731508	-0.0499949	0.149686	0.000489993	0.0102796	0.000489993	0.008479	NA	abundance	36	36	Bacteroidaceae,Enterobacteriaceae
METSYN-PWY: superpathway of L-homoserine and L-methionine biosynthesis	coarse_position	Lower gut	coarse_positionLower gut	-2.04405	-0.0499949	0.476791	0.00051722	0.010739	0.00103417	0.0161412	NA	abundance	36	29	Enterobacteriaceae
PWY-5347: superpathway of L-methionine biosynthesis (transsulfuration)	coarse_position	Lower gut	coarse_positionLower gut	-2.01896	-0.0499949	0.471102	0.000527758	0.010846	0.00105524	0.0163101	NA	abundance	36	29	Enterobacteriaceae
HOMOSER-METSYN-PWY: L-methionine biosynthesis I	coarse_position	Lower gut	coarse_positionLower gut	-2.06528	-0.0499949	0.486979	0.000571937	0.0116352	0.00114355	0.0173383	NA	abundance	36	29	Enterobacteriaceae,Streptococcaceae
P621-PWY: nylon-6 oligomer degradation	coarse_position	Lower gut	coarse_positionLower gut	-2.14966	-0.0499949	0.481816	0.000658135	0.0129949	0.00131584	0.0188356	NA	abundance	36	22	NA
PWY-7211: superpathway of pyrimidine deoxyribonucleotides de novo biosynthesis	coarse_position	Lower gut	coarse_positionLower gut	-1.65141	-0.0499949	0.406418	0.000647202	0.0129949	0.000647202	0.0108457	NA	abundance	36	36	NA
PWY-5910: superpathway of geranylgeranyldiphosphate biosynthesis I (via mevalonate)	coarse_position	Lower gut	coarse_positionLower gut	-1.57719	-0.0499949	0.34211	0.000748081	0.0146275	0.0014956	0.020886	NA	abundance	36	21	Enterococcaceae
PWY0-1586: peptidoglycan maturation (meso-diaminopimelate containing)	coarse_position	Lower gut	coarse_positionLower gut	0.59417	-0.0499949	0.146231	0.000767083	0.0147134	0.000767083	0.0125897	NA	abundance	36	36	Bacteroidaceae,Butyricicoccaceae,Christensenellaceae,Clostridiaceae,Clostridiales,Coriobacteriaceae,Enterobacteriaceae,Enterococcaceae,Eubacteriaceae,Lachnospiraceae,Odoribacteraceae,Oscillospiraceae,Prevotellaceae,Streptococcaceae,Sutterellaceae
ALLANTOINDEG-PWY: superpathway of allantoin degradation in yeast	coarse_position	Lower gut	coarse_positionLower gut	1.28566	-0.0499949	0.338606	0.000803986	0.0152757	0.00160733	0.0218706	NA	abundance	36	33	NA
PWY-5695: inosine 5'-phosphate degradation	coarse_position	Lower gut	coarse_positionLower gut	0.368046	-0.0499949	0.0761339	0.000878094	0.0165279	0.000878094	0.0142435	NA	abundance	36	36	Bacteroidaceae,Barnesiellaceae,Butyricicoccaceae,Christensenellaceae,Clostridiaceae,Clostridiales,Desulfovibrionaceae,Enterobacteriaceae,Enterococcaceae,Erysipelotrichaceae,Eubacteriaceae,Firmicutes,Lachnospiraceae,Odoribacteraceae,Oscillospiraceae,Peptostreptococcaceae,Rikenellaceae,Streptococcaceae,Sutterellaceae,Tannerellaceae
PYRIDNUCSAL-PWY: NAD salvage pathway I (PNC VI cycle)	coarse_position	Lower gut	coarse_positionLower gut	-2.68994	-0.0499949	0.656573	0.00106662	0.0195289	0.0021321	0.0273735	NA	abundance	36	22	NA
PYRIDOXSYN-PWY: pyridoxal 5'-phosphate biosynthesis I	coarse_position	Lower gut	coarse_positionLower gut	0.618896	-0.0499949	0.16271	0.00115787	0.020821	0.00115787	0.0173899	NA	abundance	36	36	Bacteroidaceae,Enterobacteriaceae,Tannerellaceae
PWY-7234: inosine-5'-phosphate biosynthesis III	coarse_position	Lower gut	coarse_positionLower gut	-1.11218	-0.0499949	0.280907	0.00122579	0.0212823	0.00122579	0.0179033	NA	abundance	36	36	Bifidobacteriaceae,Enterobacteriaceae,Enterococcaceae,Lachnospiraceae,Lactobacillaceae,Rikenellaceae,Sutterellaceae
PWY-7392: taxadiene biosynthesis (engineered)	coarse_position	Lower gut	coarse_positionLower gut	0.975625	-0.0499949	0.27449	0.00122405	0.0212823	0.0024466	0.0306692	NA	abundance	36	35	NA
LACTOSECAT-PWY: lactose and galactose degradation I	coarse_position	Lower gut	coarse_positionLower gut	-0.891445	-0.0499949	0.215858	0.00125199	0.0213687	0.00250241	0.0311237	NA	abundance	36	35	Coriobacteriaceae,Enterococcaceae,Lachnospiraceae,Streptococcaceae
PWY-7328: superpathway of UDP-glucose-derived O-antigen building blocks biosynthesis	coarse_position	Lower gut	coarse_positionLower gut	-0.60465	-0.0499949	0.12907	0.00124665	0.0213687	0.00124665	0.0180425	NA	abundance	36	36	Enterobacteriaceae,Lachnospiraceae
PWY-5484: glycolysis II (from fructose 6-phosphate)	coarse_position	Lower gut	coarse_positionLower gut	-0.640792	-0.0499949	0.141613	0.00132512	0.0224268	0.00132512	0.0188356	NA	abundance	36	36	Bacteroidaceae,Enterobacteriaceae
PWY3O-4107: NAD salvage pathway V (PNC V cycle)	coarse_position	Lower gut	coarse_positionLower gut	-2.76128	-0.0499949	0.695722	0.00137308	0.0230449	0.00274428	0.0338674	NA	abundance	36	22	Streptococcaceae
PWY-801: homocysteine and cysteine interconversion	coarse_position	Lower gut	coarse_positionLower gut	-1.92518	-0.0499949	0.492082	0.00190802	0.0307421	0.0038124	0.0439808	NA	abundance	36	20	NA
PWY-6293: superpathway of L-cysteine biosynthesis (fungi)	coarse_position	Lower gut	coarse_positionLower gut	-1.91748	-0.0499949	0.492558	0.00198889	0.0313617	0.00397382	0.0452858	NA	abundance	36	20	NA
PWY-5531: 3,8-divinyl-chlorophyllide a biosynthesis II (anaerobic)	coarse_position	Lower gut	coarse_positionLower gut	1.20811	-0.0499949	0.251556	0.00208074	0.0322355	0.00415716	0.046607	NA	abundance	36	14	NA
P124-PWY: Bifidobacterium shunt	coarse_position	Lower gut	coarse_positionLower gut	-1.30623	-0.0499949	0.354468	0.0026323	0.0392699	0.00525766	0.0565554	NA	abundance	36	28	Coriobacteriaceae,Lactobacillaceae
ANAEROFRUCAT-PWY: homolactic fermentation	coarse_position	Lower gut	coarse_positionLower gut	-0.473662	-0.0499949	0.0990963	0.00309521	0.0445269	0.00309521	0.0370495	NA	abundance	36	36	Enterobacteriaceae
PWY-7196: superpathway of pyrimidine ribonucleosides salvage	coarse_position	Lower gut	coarse_positionLower gut	-1.30654	-0.0499949	0.367866	0.00335901	0.047308	0.00670674	0.0635543	NA	abundance	36	25	NA
PWY-5850: superpathway of menaquinol-6 biosynthesis	coarse_position	Lower gut	coarse_positionLower gut	-1.26118	-0.0499949	0.347816	0.00344885	0.0479033	0.0068858	0.0637337	NA	abundance	36	26	Enterobacteriaceae
PWY-5896: superpathway of menaquinol-10 biosynthesis	coarse_position	Lower gut	coarse_positionLower gut	-1.26118	-0.0499949	0.347816	0.00343824	0.0479033	0.00686466	0.0637337	NA	abundance	36	26	Enterobacteriaceae
