## Supplementary Table 4 for "Uniform bacterial genetic diversity along the gut"

### Sheet: strain_freq_variance_btw_cage
region	variance	species
Cecum	0.241553	Adlercreutzia_equolifaciens_60310
Colon	0.237685	Adlercreutzia_equolifaciens_60310
Duodenum	0.180174	Adlercreutzia_equolifaciens_60310
Ileum	0.131321	Adlercreutzia_equolifaciens_60310
Jejunum	0.11793	Adlercreutzia_equolifaciens_60310
Cecum	0.0625672	Anaerostipes_hadrus_55206
Colon	0.0662697	Anaerostipes_hadrus_55206
Duodenum	6.65239e-06	Anaerostipes_hadrus_55206
Ileum	2.02876e-05	Anaerostipes_hadrus_55206
Jejunum	0.000920084	Anaerostipes_hadrus_55206
Cecum	0.0690028	Bacteroides_uniformis_57318
Colon	0.0566972	Bacteroides_uniformis_57318
Ileum	0.107991	Bacteroides_uniformis_57318
Cecum	0.0867812	Bacteroides_vulgatus_57955
Colon	0.0826385	Bacteroides_vulgatus_57955
Duodenum	NA	Bacteroides_vulgatus_57955
Ileum	0.0633924	Bacteroides_vulgatus_57955
Cecum	0.036288	Blautia_wexlerae_56130
Colon	0.0334046	Blautia_wexlerae_56130
Duodenum	0.0583195	Blautia_wexlerae_56130
Ileum	0.0475301	Blautia_wexlerae_56130
Jejunum	0.0540564	Blautia_wexlerae_56130
Cecum	0.213766	Clostridiales_bacterium_61057
Colon	0.174023	Clostridiales_bacterium_61057
Duodenum	NA	Clostridiales_bacterium_61057
Ileum	NA	Clostridiales_bacterium_61057
Jejunum	NA	Clostridiales_bacterium_61057
Cecum	8.59556e-10	Eubacterium_hallii_61477
Colon	1.10302e-07	Eubacterium_hallii_61477
Duodenum	NA	Eubacterium_hallii_61477
Ileum	0.0611613	Eubacterium_hallii_61477
Jejunum	0.0156919	Eubacterium_hallii_61477

### Sheet: strain_freq_variance_wthn_cag
cage	region	variance	species
Cage 3	Cecum	9.75228e-06	Adlercreutzia_equolifaciens_60310
Cage 2	Cecum	NA	Adlercreutzia_equolifaciens_60310
Cage 3	Colon	1.11783e-05	Adlercreutzia_equolifaciens_60310
Cage 2	Colon	NA	Adlercreutzia_equolifaciens_60310
Cage 2	Duodenum	0.00335919	Adlercreutzia_equolifaciens_60310
Cage 3	Duodenum	2.36263e-06	Adlercreutzia_equolifaciens_60310
Cage 1	Ileum	0.00119747	Adlercreutzia_equolifaciens_60310
Cage 2	Ileum	0.000401475	Adlercreutzia_equolifaciens_60310
Cage 3	Ileum	4.40585e-06	Adlercreutzia_equolifaciens_60310
Cage 2	Jejunum	0.00128561	Adlercreutzia_equolifaciens_60310
Cage 1	Jejunum	0.000556542	Adlercreutzia_equolifaciens_60310
Cage 3	Jejunum	1.65075e-06	Adlercreutzia_equolifaciens_60310
Cage 1	Cecum	0.0946723	Anaerostipes_hadrus_55206
Cage 2	Cecum	1.79495e-05	Anaerostipes_hadrus_55206
Cage 1	Colon	0.0986085	Anaerostipes_hadrus_55206
Cage 2	Colon	1.39266e-05	Anaerostipes_hadrus_55206
Cage 2	Duodenum	6.65239e-06	Anaerostipes_hadrus_55206
Cage 3	Ileum	1.71514e-05	Anaerostipes_hadrus_55206
Cage 2	Ileum	6.44226e-06	Anaerostipes_hadrus_55206
Cage 1	Ileum	NA	Anaerostipes_hadrus_55206
Cage 1	Jejunum	0.00224503	Anaerostipes_hadrus_55206
Cage 3	Jejunum	1.26218e-05	Anaerostipes_hadrus_55206
Cage 2	Jejunum	8.90207e-07	Anaerostipes_hadrus_55206
Cage 2	Cecum	0.163082	Bacteroides_uniformis_57318
Cage 3	Cecum	0.0913104	Bacteroides_uniformis_57318
Cage 1	Cecum	0.0072296	Bacteroides_uniformis_57318
Cage 2	Colon	0.148243	Bacteroides_uniformis_57318
Cage 3	Colon	0.066289	Bacteroides_uniformis_57318
Cage 1	Colon	0.0140118	Bacteroides_uniformis_57318
Cage 2	Ileum	0.107991	Bacteroides_uniformis_57318
Cage 1	Cecum	0.00623938	Bacteroides_vulgatus_57955
Cage 3	Cecum	0.000125104	Bacteroides_vulgatus_57955
Cage 2	Cecum	1.24958e-05	Bacteroides_vulgatus_57955
Cage 1	Colon	0.0134507	Bacteroides_vulgatus_57955
Cage 3	Colon	0.000194776	Bacteroides_vulgatus_57955
Cage 2	Colon	7.70081e-07	Bacteroides_vulgatus_57955
Cage 3	Duodenum	NA	Bacteroides_vulgatus_57955
Cage 1	Ileum	NA	Bacteroides_vulgatus_57955
Cage 3	Ileum	NA	Bacteroides_vulgatus_57955
Cage 1	Cecum	0.0740766	Blautia_wexlerae_56130
Cage 2	Cecum	0.0006226	Blautia_wexlerae_56130
Cage 3	Cecum	NA	Blautia_wexlerae_56130
Cage 1	Colon	0.072617	Blautia_wexlerae_56130
Cage 2	Colon	0.000553773	Blautia_wexlerae_56130
Cage 3	Colon	NA	Blautia_wexlerae_56130
Cage 1	Duodenum	0.163527	Blautia_wexlerae_56130
Cage 2	Duodenum	0.00117291	Blautia_wexlerae_56130
Cage 3	Duodenum	NA	Blautia_wexlerae_56130
Cage 3	Ileum	0.0359478	Blautia_wexlerae_56130
Cage 2	Ileum	0.00120535	Blautia_wexlerae_56130
Cage 1	Ileum	1.05964e-05	Blautia_wexlerae_56130
Cage 1	Jejunum	0.0841699	Blautia_wexlerae_56130
Cage 3	Jejunum	0.0380423	Blautia_wexlerae_56130
Cage 2	Jejunum	0.00113409	Blautia_wexlerae_56130
Cage 3	Cecum	0.0209209	Clostridiales_bacterium_61057
Cage 1	Cecum	2.93807e-06	Clostridiales_bacterium_61057
Cage 2	Colon	0.0964736	Clostridiales_bacterium_61057
Cage 3	Colon	0.0208112	Clostridiales_bacterium_61057
Cage 1	Colon	4.33476e-07	Clostridiales_bacterium_61057
Cage 3	Duodenum	NA	Clostridiales_bacterium_61057
Cage 3	Ileum	NA	Clostridiales_bacterium_61057
Cage 3	Jejunum	NA	Clostridiales_bacterium_61057
Cage 3	Cecum	8.59556e-10	Eubacterium_hallii_61477
Cage 3	Colon	1.10302e-07	Eubacterium_hallii_61477
Cage 3	Duodenum	NA	Eubacterium_hallii_61477
Cage 2	Ileum	0.0415081	Eubacterium_hallii_61477
Cage 3	Ileum	4.84301e-08	Eubacterium_hallii_61477
Cage 3	Jejunum	6.33155e-07	Eubacterium_hallii_61477
Cage 1	Jejunum	NA	Eubacterium_hallii_61477
Cage 2	Jejunum	NA	Eubacterium_hallii_61477
