## Supplementary Table 5 for "Uniform bacterial genetic diversity along the gut"

### Sheet: All SNV freq changes
species	Observed in	contig	site_pos	gene_id	gene_description	variant_type	Inoculum	Mouse 1 Duodenum	Mouse 1 Jejunum	Mouse 1 Ileum	Mouse 1 Cecum	Mouse 1 Colon	Mouse 2 Duodenum	Mouse 2 Jejunum	Mouse 2 Ileum	Mouse 2 Cecum	Mouse 2 Colon	Mouse 3 Duodenum	Mouse 3 Jejunum	Mouse 3 Ileum	Mouse 3 Cecum	Mouse 3 Colon	Mouse 4 Duodenum	Mouse 4 Jejunum	Mouse 4 Ileum	Mouse 4 Cecum	Mouse 4 Colon	Mouse 5 Duodenum	Mouse 5 Jejunum	Mouse 5 Ileum	Mouse 5 Cecum	Mouse 5 Colon	Mouse 6 Duodenum	Mouse 6 Jejunum	Mouse 6 Ileum	Mouse 6 Cecum	Mouse 6 Colon	Mouse 7 Duodenum	Mouse 7 Jejunum	Mouse 7 Ileum	Mouse 7 Cecum	Mouse 7 Colon	Mouse 8 Duodenum	Mouse 8 Jejunum	Mouse 8 Ileum	Mouse 8 Cecum	Mouse 8 Colon
Alistipes_shahii_62199	Innoculum, Between Host	FP929032	2199263	717959.3.peg.382	putative purple acid phosphatase	1D	0	NA	NA	NA	NA	NA	NA	NA	NA	NA	NA	NA	NA	NA	NA	NA	NA	NA	NA	NA	NA	NA	NA	NA	NA	NA	NA	NA	NA	NA	NA	NA	NA	NA	0	0	NA	NA	NA	NA	0.86
Bacteroides_massiliensis_44749	Innoculum	BAJE01000001	178341	1121098.7.peg.169	hypothetical protein	1D	0.90566	NA	NA	NA	0.16	NA	NA	NA	NA	0.0909091	NA	NA	NA	NA	0.4	NA	NA	NA	NA	NA	NA	NA	NA	NA	NA	NA	NA	NA	NA	NA	NA	NA	NA	NA	NA	NA	NA	NA	NA	NA	NA
Bacteroides_massiliensis_44749	Innoculum	BAJE01000002	3548	1121098.7.peg.230	KtrAB potassium uptake system, integral membrane component KtrB	1D	0.868421	NA	NA	NA	0.0454545	NA	NA	NA	NA	0	0	NA	NA	NA	0.482759	NA	NA	NA	NA	NA	NA	NA	NA	NA	NA	NA	NA	NA	NA	NA	NA	NA	NA	NA	NA	NA	NA	NA	NA	NA	NA
Bacteroides_massiliensis_44749	Innoculum	BAJE01000005	11718	1121098.7.peg.772	hypothetical protein	1D	0.0847458	NA	NA	NA	1	NA	NA	NA	NA	1	1	NA	NA	NA	0.535714	NA	NA	NA	NA	NA	NA	NA	NA	NA	NA	NA	NA	NA	NA	NA	NA	NA	NA	NA	NA	NA	NA	NA	NA	NA	NA
Bacteroides_massiliensis_44749	Innoculum	BAJE01000030	34278	1121098.7.peg.3022	hypothetical protein	1D	0.105263	NA	NA	NA	0.942857	NA	NA	NA	NA	1	0.947368	NA	NA	NA	0.507937	NA	NA	NA	NA	NA	NA	NA	NA	NA	NA	NA	NA	NA	NA	NA	NA	NA	NA	NA	NA	NA	NA	NA	NA	NA	NA
Bacteroides_massiliensis_44749	Innoculum	BAJE01000053	5521	1121098.7.peg.3757	NADP-dependent malic enzyme (EC 1.1.1.40)	1D	0.0833333	NA	NA	NA	1	NA	NA	NA	NA	NA	NA	NA	NA	NA	NA	NA	NA	NA	NA	NA	NA	NA	NA	NA	NA	NA	NA	NA	NA	NA	NA	NA	NA	NA	NA	NA	NA	NA	NA	NA	NA
Bacteroides_thetaiotaomicron_56941	Between Host	NZ_GG695900	317104	469586.3.peg.1838	Two-component system sensor histidine kinase	4D	NA	NA	NA	NA	0.129032	0.133333	NA	NA	NA	NA	NA	NA	NA	NA	NA	NA	NA	NA	NA	NA	NA	NA	NA	NA	NA	NA	NA	NA	NA	NA	NA	NA	NA	NA	NA	NA	NA	NA	NA	0.829268	0.745098
Bacteroides_thetaiotaomicron_56941	Between Host	NZ_GG695901	69427	469586.3.peg.2632	Type I restriction-modification system, specificity subunit S	4D	NA	NA	NA	NA	0.037037	0.0540541	NA	NA	NA	NA	NA	NA	NA	NA	NA	NA	NA	NA	NA	NA	NA	NA	NA	NA	NA	NA	NA	NA	NA	NA	NA	NA	NA	NA	NA	NA	NA	NA	NA	0.890909	0.867925
Bacteroides_thetaiotaomicron_56941	Between Host	NZ_GG695901	69778	469586.3.peg.2632	Type I restriction-modification system, specificity subunit S	2D	NA	NA	NA	NA	0.0408163	0	NA	NA	NA	NA	NA	NA	NA	NA	NA	NA	NA	NA	NA	NA	NA	NA	NA	NA	NA	NA	NA	NA	NA	NA	NA	NA	NA	NA	NA	NA	NA	NA	NA	0.733333	0.945946
Bacteroides_thetaiotaomicron_56941	Between Host	NZ_GG695901	69789	469586.3.peg.2632	Type I restriction-modification system, specificity subunit S	1D	NA	NA	NA	NA	0.0208333	0	NA	NA	NA	NA	NA	NA	NA	NA	NA	NA	NA	NA	NA	NA	NA	NA	NA	NA	NA	NA	NA	NA	NA	NA	NA	NA	NA	NA	NA	NA	NA	NA	NA	0.62963	0.939394
Bacteroides_thetaiotaomicron_56941	Between Host	NZ_GG695901	69436	469586.3.peg.2632	Type I restriction-modification system, specificity subunit S	4D	NA	NA	NA	NA	0.0363636	0.0789474	NA	NA	NA	NA	NA	NA	NA	NA	NA	NA	NA	NA	NA	NA	NA	NA	NA	NA	NA	NA	NA	NA	NA	NA	NA	NA	NA	NA	NA	NA	NA	NA	NA	NA	0.913793
Bacteroides_thetaiotaomicron_56941	Between Host	NZ_GG695901	69469	469586.3.peg.2632	Type I restriction-modification system, specificity subunit S	3D	NA	NA	NA	NA	0.112903	0.152174	NA	NA	NA	NA	NA	NA	NA	NA	NA	NA	NA	NA	NA	NA	NA	NA	NA	NA	NA	NA	NA	NA	NA	NA	NA	NA	NA	NA	NA	NA	NA	NA	NA	NA	0.962025
Bacteroides_thetaiotaomicron_56941	Between Host	NZ_GG695901	69472	469586.3.peg.2632	Type I restriction-modification system, specificity subunit S	4D	NA	NA	NA	NA	0.118644	0.148936	NA	NA	NA	NA	NA	NA	NA	NA	NA	NA	NA	NA	NA	NA	NA	NA	NA	NA	NA	NA	NA	NA	NA	NA	NA	NA	NA	NA	NA	NA	NA	NA	NA	NA	0.975
Bacteroides_thetaiotaomicron_56941	Between Host	NZ_GG695901	69775	469586.3.peg.2632	Type I restriction-modification system, specificity subunit S	4D	NA	NA	NA	NA	0.0416667	0	NA	NA	NA	NA	NA	NA	NA	NA	NA	NA	NA	NA	NA	NA	NA	NA	NA	NA	NA	NA	NA	NA	NA	NA	NA	NA	NA	NA	NA	NA	NA	NA	NA	NA	0.95
Bacteroides_vulgatus_57955	Between Host	NC_009614	1853174	435590.9.peg.1443	hypothetical protein	1D	0	NA	NA	NA	0.02	0	NA	NA	NA	NA	NA	NA	NA	NA	0	NA	NA	NA	NA	NA	0.978723	NA	NA	NA	NA	0.137931	NA	NA	NA	0.608696	0.368421	NA	NA	NA	NA	0.774194	NA	NA	NA	0.0714286	NA
Blautia_producta_56315	Between Host	AUUC01000030	5300	1121114.7.peg.5098	hypothetical protein	1D	NA	NA	0.287736	NA	NA	NA	NA	NA	NA	NA	NA	NA	NA	NA	NA	NA	0	0	0	0	0	0	0	0	0	0	1	0.961538	0.960876	0.988304	0.994681	0	0.0151188	0.0108696	0.00265957	0.0101781	0.0918033	0.341394	0.299663	0.00345224	0.000719424
Blautia_wexlerae_56130	Between Host	AXVN01000003	7259	1121115.4.peg.285	4-carboxymuconolactone decarboxylase (EC 4.1.1.44)	1D	0.0952381	NA	NA	0.107527	0.0731707	0.0645161	NA	0.0984848	0.0714286	0.11828	0.0632911	NA	0.025974	NA	0.28125	0.214286	0.833333	NA	0.825	NA	NA	NA	0.769231	0.652174	NA	NA	NA	NA	NA	NA	NA	NA	NA	NA	NA	NA	NA	0.7	0.658537	NA	NA
Blautia_wexlerae_56130	Between Host	AXVN01000004	92591	1121115.4.peg.489	hypothetical protein	4D	0.49569	NA	NA	0.928177	0.737705	0.621212	NA	0.940594	0.822222	0.968254	0.950495	NA	0.355372	NA	0.388889	0.566038	0.149254	NA	NA	NA	NA	NA	0.36	0.364865	NA	NA	NA	NA	NA	NA	NA	NA	NA	NA	NA	NA	NA	0.180851	0.148148	NA	NA
Blautia_wexlerae_56130	Between Host	AXVN01000004	92637	1121115.4.peg.489	hypothetical protein	1D	0.451064	NA	NA	0.931677	0.788732	0.643836	NA	0.93617	0.843137	0.975806	0.934579	NA	0.306569	NA	0.411765	0.541667	0.1	NA	NA	NA	NA	NA	0.360656	0.415584	NA	NA	NA	NA	NA	NA	NA	NA	NA	NA	NA	NA	NA	0.178378	0.0847458	NA	NA
Blautia_wexlerae_56130	Between Host	AXVN01000004	92781	1121115.4.peg.489	hypothetical protein	1D	0.481928	0.653846	NA	0.93865	0.761905	0.7	NA	0.926702	0.8125	0.949367	0.962406	NA	0.430556	NA	0.449438	0.5	0.193548	NA	NA	NA	NA	NA	0.311111	0.366197	NA	NA	NA	NA	NA	NA	NA	NA	NA	NA	NA	NA	NA	0.234043	0.0983607	NA	NA
Blautia_wexlerae_56130	Between Host	AXVN01000004	92799	1121115.4.peg.489	hypothetical protein	1D	0.0544747	0.230769	NA	0.0526316	0.0289855	0.168539	NA	0.0783133	0.0416667	0.0506329	0.0465116	NA	0.0805369	NA	0.182796	0.112903	0.842857	NA	NA	NA	NA	NA	0.76087	0.657895	NA	NA	NA	NA	NA	NA	NA	NA	NA	NA	NA	NA	NA	0.706186	0.883333	NA	NA
Blautia_wexlerae_56130	Between Host	AXVN01000004	92861	1121115.4.peg.489	hypothetical protein	2D	0.357692	0.7	NA	0.953333	0.814286	0.705128	NA	0.914474	0.769231	0.947368	0.9375	NA	0.346774	NA	0.473684	0.45614	0.153846	NA	NA	NA	NA	NA	0.304348	0.289474	NA	NA	NA	NA	NA	NA	NA	NA	NA	NA	NA	NA	NA	0.173469	0.0983607	NA	NA
Blautia_wexlerae_56130	Between Host	AXVN01000043	11132	1121115.4.peg.2469	hypothetical protein	2D	NA	NA	NA	NA	0.1	0.114286	NA	NA	NA	0.184211	0.0967742	NA	NA	NA	NA	NA	NA	NA	0.847826	NA	NA	NA	NA	NA	NA	NA	NA	NA	1	NA	NA	NA	0.972973	0.950704	NA	NA	NA	0.833333	NA	NA	NA
Blautia_wexlerae_56130	Between Host	AXVN01000043	11141	1121115.4.peg.2469	hypothetical protein	2D	NA	NA	NA	NA	0.909091	0.804878	NA	NA	NA	0.866667	0.9375	NA	NA	NA	NA	NA	NA	NA	0.166667	NA	NA	NA	NA	NA	NA	NA	NA	NA	0.04	NA	NA	NA	0.05	0.0718954	NA	NA	NA	0.206349	NA	NA	NA
Blautia_wexlerae_56130	Between Host	AXVN01000060	7473	1121115.4.peg.2967	Fructokinase (EC 2.7.1.4)	1D	0.261628	0.9	NA	0.873563	0.8	0.809524	NA	0.945205	0.852941	0.92	0.910448	NA	0.391667	NA	0.381818	0.44186	0.145455	NA	0.189655	NA	NA	NA	0.25	0.446429	NA	NA	NA	NA	NA	NA	NA	NA	NA	NA	NA	NA	NA	0.169231	0.211538	NA	NA
Clostridiales_bacterium_52743	Between Host	ACWL01000008	66820	665941.3.peg.384	NAD-dependent oxidoreductase	1D	NA	NA	NA	NA	NA	NA	NA	NA	NA	NA	NA	NA	NA	NA	NA	NA	NA	NA	NA	NA	NA	NA	NA	0	0.030303	0	NA	NA	NA	0.172414	0.153846	NA	0.84	0.744186	NA	NA	0.192308	0.252336	0.1	NA	NA
Clostridiales_bacterium_52743	Between Host	ACWL01000067	84556	665941.3.peg.3092	hypothetical protein	1D	NA	NA	0.147059	NA	NA	NA	NA	NA	NA	NA	NA	NA	NA	NA	NA	NA	NA	NA	NA	NA	NA	NA	NA	0	0.0238095	0.0454545	NA	NA	0.333333	0.173913	0.375	NA	0.909091	0.791667	NA	NA	0.136364	0.170213	0.142857	NA	NA
Coprococcus_sp_62244	Innoculum, Between Host, Within Host	FP929039	113828	751585.3.peg.196	Cell division protein FtsI [Peptidoglycan synthetase] (EC 2.4.1.129)	2D	0	NA	0	NA	0.935484	0.944444	NA	NA	NA	NA	NA	NA	NA	NA	0.4	0.210526	NA	NA	0	NA	NA	NA	0	0	0	NA	NA	0	0	0	0	NA	0	0	NA	NA	0	0	0	0	0
Coprococcus_sp_62244	Innoculum, Between Host	FP929039	2777494	751585.3.peg.1764	Alanyl-tRNA synthetase (EC 6.1.1.7)	4D	0	NA	0	NA	0.0263158	0.104478	NA	NA	NA	NA	NA	NA	NA	NA	NA	0.8	NA	NA	NA	NA	NA	NA	0	0	NA	NA	NA	0	0	0	0	NA	0	NA	NA	NA	0	0	0	0	0
Enterococcus_faecium_56947	Between Host, Within Host	AHWP01000016	52706	1138888.3.peg.2520	ClpE-like protein	1D	NA	NA	0.232558	NA	NA	NA	NA	NA	NA	NA	NA	NA	NA	NA	NA	NA	NA	NA	NA	NA	NA	NA	NA	NA	NA	NA	NA	NA	NA	NA	NA	NA	NA	NA	NA	NA	NA	0.239362	0.186747	NA	0.904762
Eubacterium_hallii_61477	Between Host	NZ_ACEP01000011	26673	411469.3.peg.141	hypothetical protein	1D	0	NA	NA	NA	NA	NA	NA	NA	NA	NA	NA	NA	NA	NA	NA	NA	NA	NA	NA	NA	NA	NA	NA	NA	NA	NA	NA	NA	NA	NA	NA	NA	NA	0.05	NA	NA	NA	0.868421	NA	NA	NA
Eubacterium_hallii_61477	Between Host	NZ_ACEP01000047	41626	411469.3.peg.805	Lysyl-tRNA synthetase (class I) (EC 6.1.1.6)	1D	0.0681818	NA	0.904762	NA	NA	NA	NA	NA	NA	NA	NA	NA	NA	NA	NA	NA	NA	NA	NA	NA	NA	NA	NA	1	NA	NA	NA	NA	0.730769	NA	NA	NA	NA	0.0285714	NA	NA	1	0.847619	0.966102	NA	NA
Eubacterium_hallii_61477	Between Host	NZ_ACEP01000061	6283	411469.3.peg.1076	hypothetical protein	1D	0.272727	NA	NA	NA	NA	NA	NA	NA	NA	NA	NA	NA	NA	NA	NA	NA	NA	NA	NA	NA	NA	NA	NA	NA	NA	NA	NA	NA	NA	NA	NA	NA	NA	0.0540541	NA	NA	NA	0.8125	0.877551	NA	NA
Eubacterium_hallii_61477	Between Host	NZ_ACEP01000093	31401	411469.3.peg.1844	hypothetical protein	2D	0.424242	NA	0.9	NA	NA	NA	NA	NA	NA	NA	NA	NA	NA	NA	NA	NA	NA	NA	NA	NA	NA	NA	NA	NA	NA	NA	NA	NA	NA	NA	NA	NA	NA	0	NA	NA	NA	0.939394	0.923077	NA	NA
Eubacterium_hallii_61477	Between Host	NZ_ACEP01000094	927	411469.3.peg.1859	23S rRNA (guanine(2445)-N(2))-methyltransferase (EC 2.1.1.173)	1D	0.395349	NA	0.05	NA	NA	NA	NA	NA	NA	NA	NA	NA	NA	NA	NA	NA	NA	NA	NA	NA	NA	NA	NA	NA	NA	NA	NA	NA	NA	NA	NA	NA	NA	0.909091	NA	NA	NA	0.0724638	0.0434783	NA	NA
Eubacterium_hallii_61477	Between Host	NZ_ACEP01000101	40809	411469.3.peg.2047	Ketopantoate reductase PanG (EC 1.1.1.169)	1D	0.04	NA	0.96	NA	NA	NA	NA	NA	NA	NA	NA	NA	NA	NA	NA	NA	NA	NA	NA	NA	NA	NA	NA	NA	NA	NA	NA	NA	NA	NA	NA	NA	NA	0.0416667	NA	NA	NA	0.910714	0.849057	NA	NA
Eubacterium_hallii_61477	Between Host	NZ_ACEP01000106	78029	411469.3.peg.2199	Multimodular transpeptidase-transglycosylase (EC 2.4.1.129) (EC 3.4.-.-)	1D	0.357143	NA	0.05	NA	NA	NA	NA	NA	NA	NA	NA	NA	NA	NA	NA	NA	NA	NA	NA	NA	NA	NA	NA	0	NA	NA	NA	NA	0.0434783	NA	NA	NA	NA	1	NA	NA	0.26087	0.0659341	0.015873	NA	NA
Eubacterium_hallii_61477	Between Host	NZ_ACEP01000170	1059	411469.3.peg.2801	hypothetical protein	1D	0.0454545	NA	NA	NA	NA	NA	NA	NA	NA	NA	NA	NA	NA	NA	NA	NA	NA	NA	NA	NA	NA	NA	NA	1	NA	NA	NA	NA	NA	NA	NA	NA	NA	0.0357143	NA	NA	NA	0.876289	0.861538	NA	NA
Lachnospiraceae_bacterium_56833	Between Host	BAHZ01000003	72457	1232455.3.peg.366	Transcriptional regulator, AcrR family	4D	NA	NA	NA	0	NA	NA	NA	0	NA	0	0	NA	NA	NA	0	NA	NA	NA	NA	NA	NA	NA	NA	NA	NA	NA	NA	NA	NA	NA	NA	NA	NA	NA	NA	NA	NA	NA	NA	NA	0.829787
Lachnospiraceae_bacterium_56833	Between Host	BAHZ01000003	72782	1232455.3.peg.367	Heterodimeric efflux ABC transporter, permease/ATP-binding subunit 1	1D	NA	NA	NA	0	NA	NA	NA	0	NA	0	0	NA	NA	NA	0	NA	NA	NA	NA	NA	NA	NA	NA	NA	NA	NA	NA	NA	NA	NA	NA	NA	NA	NA	NA	NA	NA	NA	NA	NA	0.857143
Lachnospiraceae_bacterium_56833	Between Host	BAHZ01000003	72783	1232455.3.peg.367	Heterodimeric efflux ABC transporter, permease/ATP-binding subunit 1	2D	NA	NA	NA	0	NA	NA	NA	0	NA	0	0	NA	NA	NA	0	NA	NA	NA	NA	NA	NA	NA	NA	NA	NA	NA	NA	NA	NA	NA	NA	NA	NA	NA	NA	NA	NA	NA	NA	NA	0.814815
Lachnospiraceae_bacterium_56833	Between Host	BAHZ01000003	72798	1232455.3.peg.367	Heterodimeric efflux ABC transporter, permease/ATP-binding subunit 1	4D	NA	NA	NA	0	NA	NA	NA	0	NA	0	0	NA	NA	NA	0	NA	NA	NA	NA	NA	NA	NA	NA	NA	NA	NA	NA	NA	NA	NA	NA	NA	NA	NA	NA	NA	NA	NA	NA	NA	0.807692
Lachnospiraceae_bacterium_56833	Between Host	BAHZ01000039	40077	1232455.3.peg.2983	Multi antimicrobial extrusion protein (Na(+)/drug antiporter), MATE family of MDR efflux pumps	2D	NA	NA	NA	0	NA	NA	NA	0.0322581	NA	0	0.0238095	NA	NA	NA	0.0151515	NA	NA	NA	NA	NA	NA	NA	NA	NA	NA	NA	NA	NA	NA	NA	NA	NA	NA	NA	NA	NA	NA	NA	NA	NA	0.923077
Lachnospiraceae_bacterium_56833	Between Host	BAHZ01000039	40083	1232455.3.peg.2983	Multi antimicrobial extrusion protein (Na(+)/drug antiporter), MATE family of MDR efflux pumps	3D	NA	NA	NA	0	NA	NA	NA	0.03125	NA	0	0.0208333	NA	NA	NA	0.0142857	NA	NA	NA	NA	NA	NA	NA	NA	NA	NA	NA	NA	NA	NA	NA	NA	NA	NA	NA	NA	NA	NA	NA	NA	NA	0.935484
Lachnospiraceae_bacterium_56833	Between Host	BAHZ01000039	40114	1232455.3.peg.2983	Multi antimicrobial extrusion protein (Na(+)/drug antiporter), MATE family of MDR efflux pumps	1D	NA	NA	NA	0.047619	NA	NA	NA	0.0263158	NA	0	0.02	NA	NA	NA	0.015625	NA	NA	NA	NA	NA	NA	NA	NA	NA	NA	NA	NA	NA	NA	NA	NA	NA	NA	NA	NA	NA	NA	NA	NA	NA	0.959184
Lachnospiraceae_bacterium_56833	Between Host	BAHZ01000352	1818	1232455.3.peg.9808	Ribonuclease Z (EC 3.1.26.11)	2D	NA	NA	NA	1	NA	NA	NA	0.975	NA	1	0.981818	NA	NA	NA	1	NA	NA	NA	NA	NA	NA	NA	NA	NA	NA	NA	NA	NA	NA	NA	NA	NA	NA	NA	NA	NA	NA	NA	NA	NA	0
Parabacteroides_distasonis_56985	Innoculum, Between Host	ACUD01000002	1638324	658663.3.peg.1730	Outer membrane TonB-dependent transporter, utilization system for glycans and polysaccharides (PUL), SusC family	4D	0.0571429	NA	NA	NA	0.983607	0.983607	NA	NA	1	0.933333	0.925373	NA	NA	NA	0.484375	0.545455	NA	NA	NA	0.314286	0.323529	NA	NA	NA	0.586207	0.676471	NA	NA	1	1	1	NA	NA	NA	0.984252	0.993103	NA	NA	1	1	0.995434
Parabacteroides_distasonis_56985	Innoculum, Between Host	ACUD01000001	83619	658663.3.peg.76	Tyrosine-protein kinase (EC 2.7.10.2)	2D	0	NA	NA	NA	0.777778	0.809524	NA	NA	NA	NA	NA	NA	NA	NA	0.220339	0.1875	NA	NA	NA	0.0625	0.0263158	NA	NA	NA	0.454545	0.0833333	NA	NA	NA	NA	1	NA	NA	NA	NA	NA	NA	NA	NA	NA	NA
Parabacteroides_distasonis_56985	Between Host	ACUD01000001	83628	658663.3.peg.76	Tyrosine-protein kinase (EC 2.7.10.2)	2D	0	NA	NA	NA	0.607143	0.636364	NA	NA	NA	0.424242	0.655172	NA	NA	NA	0.20339	0.0833333	NA	NA	NA	0.0333333	0	NA	NA	NA	0.272727	0.133333	NA	NA	NA	NA	0.8	NA	NA	NA	NA	NA	NA	NA	NA	NA	NA
Parabacteroides_distasonis_56985	Innoculum, Between Host	ACUD01000001	83631	658663.3.peg.76	Tyrosine-protein kinase (EC 2.7.10.2)	4D	0	NA	NA	NA	0.793103	NA	NA	NA	NA	0.65625	0.777778	NA	NA	NA	0.25	0.206897	NA	NA	NA	0.0769231	0.0285714	NA	NA	NA	NA	0.0740741	NA	NA	NA	NA	1	NA	NA	NA	NA	NA	NA	NA	NA	NA	NA
Roseburia_intestinalis_56239	Between Host	FP929049	693185	657315.3.peg.1793	hypothetical protein	1D	0	NA	0.0423729	NA	NA	NA	NA	NA	NA	NA	NA	NA	NA	NA	NA	NA	0	0	0	0	0	0	0	0	0	0	0	0	0	0.00220751	0	0.807692	0.790055	0.845638	0.851376	0.833167	0.0606061	0.0248963	NA	0.0254652	0.0162455
Roseburia_intestinalis_56239	Between Host	FP929049	1093455	657315.3.peg.2180	Ribonuclease J (endonuclease and 5' exonuclease)	4D	0	NA	0.0410959	NA	NA	NA	NA	NA	NA	NA	NA	NA	NA	NA	NA	NA	0	0	0	0.00206612	0	0	0	0	0	0	1	0.976744	1	0.996721	0.996923	0	0.00657895	0	0	0	0.0310559	0.07109	0.3	0.065312	0.0531987
Roseburia_intestinalis_56239	Between Host	FP929049	3699582	657315.3.peg.918	Transcriptional regulator, LacI family	4D	0	NA	0	NA	NA	NA	NA	NA	NA	NA	NA	NA	NA	NA	NA	NA	1	0.956522	0.978022	0.997658	0.996667	0.116667	0.0384615	0.114504	0.111111	0.0842105	0	0	0	0	0	0	0	0	0	0	0	0	0	0.0010929	0.00128866
Ruminococcus_bicirculans_59300	Between Host	HF545616	1814619	1160721.7.peg.1664	Putative glycosyltransferase	2D	0.516129	NA	NA	NA	0.195122	0.307692	NA	1	NA	NA	NA	NA	NA	NA	NA	0.586207	NA	NA	NA	NA	NA	NA	NA	NA	NA	NA	NA	NA	NA	NA	NA	NA	NA	NA	NA	NA	NA	NA	NA	NA	NA
Ruminococcus_bicirculans_59300	Between Host	HF545616	1815912	1160721.7.peg.1666	Spore germination endopeptidase Gpr (EC 3.4.24.78)	4D	0.549815	NA	NA	NA	0.727273	0.82	NA	0.0384615	NA	NA	NA	NA	NA	NA	NA	0.619048	NA	NA	NA	NA	NA	NA	NA	NA	NA	NA	NA	NA	NA	NA	NA	NA	NA	NA	NA	NA	NA	NA	NA	NA	NA
Ruminococcus_bicirculans_59300	Between Host	HF545616	1815933	1160721.7.peg.1666	Spore germination endopeptidase Gpr (EC 3.4.24.78)	4D	0.454545	NA	NA	NA	NA	0.175	NA	1	NA	NA	NA	NA	NA	NA	NA	0.409091	NA	NA	NA	NA	NA	NA	NA	NA	NA	NA	NA	NA	NA	NA	NA	NA	NA	NA	NA	NA	NA	NA	NA	NA	NA
Ruminococcus_bicirculans_59300	Between Host	HF545616	1815950	1160721.7.peg.1666	Spore germination endopeptidase Gpr (EC 3.4.24.78)	1D	0.417266	NA	NA	NA	NA	0.131579	NA	0.925926	NA	NA	0.954545	NA	NA	NA	NA	0.521739	NA	NA	NA	NA	NA	NA	NA	NA	NA	NA	NA	NA	NA	NA	NA	NA	NA	NA	NA	NA	NA	NA	NA	NA	NA
Ruminococcus_bicirculans_59300	Between Host	HF545616	1816021	1160721.7.peg.1666	Spore germination endopeptidase Gpr (EC 3.4.24.78)	1D	0.426724	NA	NA	NA	NA	0.827586	NA	0.137931	NA	NA	NA	NA	NA	NA	NA	NA	NA	NA	NA	NA	NA	NA	NA	NA	NA	NA	NA	NA	NA	NA	NA	NA	NA	NA	NA	NA	NA	NA	NA	NA	NA
Ruminococcus_bicirculans_59300	Between Host	HF545616	1816230	1160721.7.peg.1666	Spore germination endopeptidase Gpr (EC 3.4.24.78)	4D	0.509025	NA	NA	NA	0.65	0.864865	NA	0.128205	NA	NA	NA	NA	NA	NA	NA	0.6	NA	NA	NA	NA	NA	NA	NA	NA	NA	NA	NA	NA	NA	NA	NA	NA	NA	NA	NA	NA	NA	NA	NA	NA	NA
Ruminococcus_gauvreauii_59033	Between Host	AUDP01000022	84585	1123075.3.peg.2594	ABC transporter, permease protein (cluster 2, ribose/xylose/arabinose/galactose)	1D	NA	NA	NA	0.9375	1	1	NA	0.90625	1	NA	NA	NA	0	NA	0	NA	NA	NA	NA	NA	NA	NA	NA	NA	NA	NA	NA	NA	NA	NA	NA	NA	NA	NA	NA	NA	NA	NA	NA	NA	NA
Ruminococcus_sp_58571	Between Host	CAHL01000056	22502	1095771.3.peg.2844	Aconitase family protein YbhJ	1D	NA	NA	0.756757	NA	NA	NA	NA	NA	NA	NA	NA	NA	NA	NA	NA	NA	0	0	0	0	0	NA	0	0	NA	NA	NA	0.868217	0.8375	0.878788	0.97619	0.0227273	0.00738007	0.00295858	0	0	NA	0.695652	0.769231	NA	NA
Ruminococcus_sp_58571	Between Host	CAHL01000057	83096	1095771.3.peg.2993	Sulfate and thiosulfate binding protein CysP	2D	NA	NA	0.75	NA	NA	NA	NA	NA	NA	NA	NA	NA	NA	NA	NA	NA	0	0	0	0	0	NA	0	0	NA	NA	NA	0.821192	0.857143	0.966667	0.972222	0	0	0.00740741	0	0.0144928	NA	0.68984	0.765625	NA	NA
Ruminococcus_sp_58571	Between Host	CAHL01000057	120627	1095771.3.peg.3028	TRAP-type C4-dicarboxylate transport system, large permease component	2D	NA	NA	NA	NA	NA	NA	NA	NA	NA	NA	NA	NA	NA	NA	NA	NA	0.25	NA	0.386364	NA	NA	NA	0.884615	0.65625	NA	NA	NA	NA	0.181818	NA	NA	NA	NA	NA	NA	0.103448	NA	0.532609	0.44	NA	NA
Ruminococcus_sp_58571	Between Host, Within Host	CAHL01000016	6905	1095771.3.peg.963	hypothetical protein	2D	NA	NA	NA	NA	NA	NA	NA	NA	NA	NA	NA	NA	NA	NA	NA	NA	0.575758	0.869565	0.551282	0.173077	0.0754717	NA	0.787879	0.756098	0.422222	NA	NA	0.803922	0.753425	0.387755	0.586207	0.64	0.787129	0.653465	0.544304	0.565789	NA	NA	NA	NA	NA
Ruminococcus_sp_58571	Between Host, Within Host	CAHL01000016	6907	1095771.3.peg.963	hypothetical protein	1D	NA	NA	NA	NA	NA	NA	NA	NA	NA	NA	NA	NA	NA	NA	NA	NA	0.621622	0.8	0.585586	0.173913	0.130435	NA	0.777778	0.754386	0.433333	NA	NA	0.768116	0.741176	0.354839	0.578947	0.548387	0.776423	0.63388	NA	0.505155	NA	NA	NA	NA	NA

### Sheet: All within-host changes
Species	Subject	Average SNV Frequency		Magnitude of Change
		Small intestine	Large intestine
Coprococcus sp	Mouse 1	0	0.94	0.94
Enterococcus faecium	Mouse 8	0.19	0.9	0.71
Ruminococcus sp	Mouse 4	0.87	0.12	-0.75
Ruminococcus sp	Mouse 4	0.8	0.15	-0.65
